# Symbiotic versatility in action: *Trebouxia* diversity expands the niche of the lichen *Xanthoria parietina*

**DOI:** 10.1101/2025.11.12.687866

**Authors:** Salvador Chiva, Tamara Pazos, Javier Montero-Pau, Patricia Moya, Isaac Garrido-Benavent, Eva Barreno, Lucia Muggia

## Abstract

**Aim:** We explored the phylogenetic diversity of the mycobiont *Xanthoria parietina* and its associated *Trebouxia* phycobionts across the Mediterranean region and examined how photobiont climatic preferences may shape the ecological amplitude and spatial distribution of the lichen.

**Location:** Specimens were collected in different localities in the central and western Mediterranean Basin (Iberian and Italian peninsulas), with additional Atlantic and boreal localities used for comparison.

**Methods:** Genetic diversity and phylogenies of both lichen symbionts were inferred from nrITS data. Mycobiont–phycobiont interaction networks were constructed, and ecological niches of associated *Trebouxia* species were modelled using 19 bioclimatic variables from WorldClim v. 2.1.

**Results:** Phylogenetic analyses revealed high diversity within *Xanthoria parietina* and clarified the placement of poorly studied species within the genus *Xanthoria* (e.g., *X. monofoliosa* and *X. aureola* s. lat.), and revealed a novel lineage (*Xanthoria* sp. ‘hydra’). All the photobionts belonged to *Trebouxia* clade A; nine *Trebouxia* species-level lineages were detected, including a previously unrecognized lineage (*Trebouxia* sp. A56). *Trebouxia decolorans* (A33) was the most frequent photobiont and exhibited the broadest climatic niche, whereas *T. solaris* (A35) and *T. tabarcae ad int.* (A48) showed a more specialized climatic niche. Ensemble species-distribution models indicated widespread suitability for *T. decolorans* across Europe, and more coastal-Mediterranean suitability for *T. tabarcae ad int*.

**Main Conclusion:** *Xanthoria parietina* displays remarkable symbiont flexibility in associating with various *Trebouxia* lineages within clade A, which contribute to its ecological success in heterogeneous Mediterranean environments. Climatic niche modelling suggests that the association with different phycobionts may expand the ecological niche of the lichen, potentially enhancing its capacity to inhabit a wider range of environmental conditions.
