## Supplementary material Chiva Xanthoria for "Symbiotic versatility in action: *Trebouxia* diversity expands the niche of the lichen *Xanthoria parietina*": Supplementary Table S1.xlsx

### Sheet: total
Locality code	Samplig code	other codes	Locality information	Substrate	Meters above sea level (m)	Coordenates	LATITUD	LONGITUD	distance from the sea coast (Km)	Xanthoria spp.	Trebouxia spp.	GenBank code (Xanthoria spp.)	GenBank code (Trebouxia spp.)
1	SCH103		Italy, Molise, Prov. Campobasso, Montecilfone, Bosco Corundoli (1.1). Leg. Chiva & Muggia. 14/05/2022	Quercus sp.	350	41°53'32.1"N 14°50'15.1"E	41.8922	14.8375	15.66	X. parietina	no	PX354356
1	SCH104		Italy, Molise, Prov. Campobasso, Montecilfone, Bosco Corundoli (1.1). Leg. Chiva & Muggia. 14/05/2022	Quercus sp.	350	41°53'32.1"N 14°50'15.1"E	41.8922	14.8375	15.66	X. parietina	no	PX354357
1	SCH105		Italy, Molise, Prov. Campobasso, Montecilfone, Bosco Corundoli (1.1). Leg. Chiva & Muggia. 14/05/2022	Quercus sp.	350	41°53'32.1"N 14°50'15.1"E	41.8922	14.8375	15.66	X. parietina	A33-T.decolorans	PX354358	PX354725
1	SCH106		Italy, Molise, Prov. Campobasso, Montecilfone, Bosco Corundoli (1.1). Leg. Chiva & Muggia. 14/05/2022	Quercus sp.	350	41°53'32.1"N 14°50'15.1"E	41.8922	14.8375	15.66	X. parietina	A33-T.decolorans	PX354359	PX354726
1	SCH107		Italy, Molise, Prov. Campobasso, Montecilfone, Bosco Corundoli (1.1). Leg. Chiva & Muggia. 14/05/2022	Quercus sp.	350	41°53'32.1"N 14°50'15.1"E	41.8922	14.8375	15.66	X. parietina	A33-T.decolorans	PX354360	PX354727
2	SCH120		Italy, Puglia, Prov. Foggia, Lesina, Lago di Lèsina (2.1). Leg. Chiva & Muggia. 15/05/2022	Quercus sp.	1	41°53'56.6"N 15°23'19.7"E	41.8991	15.3888	0.18	X. parietina	A56	PX354361	PX354728
2	SCH123		Italy, Puglia, Prov. Foggia, Lesina, Lago di Lèsina (2.1). Leg. Chiva & Muggia. 15/05/2022	Quercus sp.	1	41°53'56.6"N 15°23'19.7"E	41.8991	15.3888	0.18	X. monofoliosa	A48	PX354362	PX354729
2	SCH124		Italy, Puglia, Prov. Foggia, Lesina, Lago di Lèsina (2.1). Leg. Chiva & Muggia. 15/05/2022	Quercus sp.	1	41°53'56.6"N 15°23'19.7"E	41.8991	15.3888	0.18	X. monofoliosa	A48	PX354363	PX354730
3	SCH140		Italy, Puglia, Prov. Foggia, Monte Sant'Angelo (2.2). Leg. Chiva & Muggia. 15/05/2022	Quercus sp. & Fraxinus betulus	700	41º45'10.5''N 15º57'34.3''E	41.7528	15.9596	10.36	X. parietina	A33-T.decolorans	PX354364	PX354731
3	SCH141		Italy, Puglia, Prov. Foggia, Monte Sant'Angelo (2.2). Leg. Chiva & Muggia. 15/05/2022	Quercus sp. & Fraxinus betulus	700	41º45'10.5''N 15º57'34.3''E	41.7528	15.9596	10.36	X. parietina	A33-T.decolorans	PX354365	PX354732
3	SCH142		Italy, Puglia, Prov. Foggia, Monte Sant'Angelo (2.2). Leg. Chiva & Muggia. 15/05/2022	Quercus sp. & Fraxinus betulus	700	41º45'10.5''N 15º57'34.3''E	41.7528	15.9596	10.36	X. parietina	A33-T.decolorans	PX354366	PX354733
3	SCH143		Italy, Puglia, Prov. Foggia, Monte Sant'Angelo (2.2). Leg. Chiva & Muggia. 15/05/2022	Quercus sp. & Fraxinus betulus	700	41º45'10.5''N 15º57'34.3''E	41.7528	15.9596	10.36	X. parietina	A33-T.decolorans	PX354367	PX354734
3	SCH144		Italy, Puglia, Prov. Foggia, Monte Sant'Angelo (2.2). Leg. Chiva & Muggia. 15/05/2022	Quercus sp. & Fraxinus betulus	700	41º45'10.5''N 15º57'34.3''E	41.7528	15.9596	10.36	X. parietina	A33-T.decolorans	PX354368	PX354735
4	SCH169		Italy, Puglia, Prov. Foggia, Monte Sant'Angelo (2.3). Leg. Chiva & Muggia. 15/05/2022	Pinus sp.	700	41°44'14.7"N 15°56'44.8"E	41.7374	15.9458	9.09	X. parietina	A35-T.solaris	PX354369	PX354736
4	SCH170		Italy, Puglia, Prov. Foggia, Monte Sant'Angelo (2.3). Leg. Chiva & Muggia. 15/05/2022	Pinus sp.	700	41°44'14.7"N 15°56'44.8"E	41.7374	15.9458	9.09	X. parietina	A35-T.solaris	PX354370	PX354737
4	SCH171		Italy, Puglia, Prov. Foggia, Monte Sant'Angelo (2.3). Leg. Chiva & Muggia. 15/05/2022	Pinus sp.	700	41°44'14.7"N 15°56'44.8"E	41.7374	15.9458	9.09	X. parietina	A48	PX354371	PX354738
4	SCH172		Italy, Puglia, Prov. Foggia, Monte Sant'Angelo (2.3). Leg. Chiva & Muggia. 15/05/2022	Pinus sp.	700	41°44'14.7"N 15°56'44.8"E	41.7374	15.9458	9.09	X. parietina	no	PX354372
5	SCH196		Italy, Puglia, Prov. Taranto, Martina Franca, Bosco delle Pianelle (3.1). Leg. Chiva & Muggia. 16/05/2022	Quercus ilex	400	40°38'27.3"N 17°14'08.7"E	40.6409	15.9596	16.36	X. parietina	A35-T.solaris	PX354373	PX354739
5	SCH197		Italy, Puglia, Prov. Taranto, Martina Franca, Bosco delle Pianelle (3.1). Leg. Chiva & Muggia. 16/05/2022	Quercus ilex	400	40°38'27.3"N 17°14'08.7"E	40.6409	15.9596	16.36	X. parietina	A33-T.decolorans	PX354374	PX354740
5	SCH198		Italy, Puglia, Prov. Taranto, Martina Franca, Bosco delle Pianelle (3.1). Leg. Chiva & Muggia. 16/05/2022	Quercus ilex	400	40°38'27.3"N 17°14'08.7"E	40.6409	15.9596	16.36	X. parietina	no	PX354375
6	SCH212		Italy, Puglia, Prov. Taranto, Palagiano, Riserva Statale Stornara, Pine Forest Pino di Lenne (3.2). Leg. Chiva & Muggia. 16/05/2022	Rhamnus sp. & Pinus sp.	5	40°30'37.3"N 17°01'06.8"E	40.5104	17.0186	0.59	X. parietina	A48	PX354376	PX354741
7	SCH236		Italy, Puglia, Prov. Taranto, Laterza, Gravina di Laterza (3.3). Leg. Chiva & Muggia. 16/05/2022	Quercus sp.	300	40°36'58.0"N 16°48'37.0"E	40.6104	16.8103	20.27	X. parietina	A33-T.decolorans	PX354377	PX354742
7	SCH237		Italy, Puglia, Prov. Taranto, Laterza, Gravina di Laterza (3.3). Leg. Chiva & Muggia. 16/05/2022	Quercus sp.	300	40°36'58.0"N 16°48'37.0"E	40.6104	16.8103	20.27	X. parietina	A33-T.decolorans	PX354378	PX354743
7	SCH238		Italy, Puglia, Prov. Taranto, Laterza, Gravina di Laterza (3.3). Leg. Chiva & Muggia. 16/05/2022	Quercus sp.	300	40°36'58.0"N 16°48'37.0"E	40.6104	16.8103	20.27	X. parietina	no	PX354379
7	SCH239		Italy, Puglia, Prov. Taranto, Laterza, Gravina di Laterza (3.3). Leg. Chiva & Muggia. 16/05/2022	Quercus sp.	300	40°36'58.0"N 16°48'37.0"E	40.6104	16.8103	20.27	X. parietina	A33-T.decolorans	PX354380	PX354744
7	SCH240		Italy, Puglia, Prov. Taranto, Laterza, Gravina di Laterza (3.3). Leg. Chiva & Muggia. 16/05/2022	Quercus sp.	300	40°36'58.0"N 16°48'37.0"E	40.6104	16.8103	20.27	X. parietina	no	PX354381
8	SCH263		Italy, Puglia, Prov. Bari, Cassano delle Murge, Foresta di Mercadante (4.1). Leg. Chiva & Muggia. 17/05/2022	Pinus sp. dead	400	40°53'38.8"N 16°41'36.5"E	40.8941	16.6935	30.26	X. parietina	A33-T.decolorans	PX354382	PX354745
8	SCH264		Italy, Puglia, Prov. Bari, Cassano delle Murge, Foresta di Mercadante (4.1). Leg. Chiva & Muggia. 17/05/2022	Pinus sp. dead	400	40°53'38.8"N 16°41'36.5"E	40.8941	16.6935	30.26	X. parietina	A33-T.decolorans	PX354383	PX354746
8	SCH265		Italy, Puglia, Prov. Bari, Cassano delle Murge, Foresta di Mercadante (4.1). Leg. Chiva & Muggia. 17/05/2022	Pinus sp. dead	400	40°53'38.8"N 16°41'36.5"E	40.8941	16.6935	30.26	X. parietina	A33-T.decolorans	PX354384	PX354747
8	SCH266		Italy, Puglia, Prov. Bari, Cassano delle Murge, Foresta di Mercadante (4.1). Leg. Chiva & Muggia. 17/05/2022	Pinus sp. dead	400	40°53'38.8"N 16°41'36.5"E	40.8941	16.6935	30.26	X. parietina	A33-T.decolorans	PX354385	PX354748
9	SCH276		Italy, Puglia, Prov. Bari, Cassano delle Murge (4.2). Leg. Chiva & Muggia. 17/05/2022	Quercus sp.	400	40°52'48.7"N 16°45'56.6"E	40.8802	16.7656	29.02	X. parietina	SOS1	PX354386	PX354749
9	SCH277		Italy, Puglia, Prov. Bari, Cassano delle Murge (4.2). Leg. Chiva & Muggia. 17/05/2022	Quercus sp.	400	40°52'48.7"N 16°45'56.6"E	40.8802	16.7656	29.02	X. parietina	A35-T.solaris	PX354387	PX354750
9	SCH278		Italy, Puglia, Prov. Bari, Cassano delle Murge (4.2). Leg. Chiva & Muggia. 17/05/2022	Quercus sp.	400	40°52'48.7"N 16°45'56.6"E	40.8802	16.7656	29.02	X. parietina	no	PX354388
9	SCH279		Italy, Puglia, Prov. Bari, Cassano delle Murge (4.2). Leg. Chiva & Muggia. 17/05/2022	Quercus sp.	400	40°52'48.7"N 16°45'56.6"E	40.8802	16.7656	29.02	X. parietina	A35-T.solaris	PX354389	PX354751
9	SCH280		Italy, Puglia, Prov. Bari, Cassano delle Murge (4.2). Leg. Chiva & Muggia. 17/05/2022	Quercus sp.	400	40°52'48.7"N 16°45'56.6"E	40.8802	16.7656	29.02	X. parietina	A33-T.decolorans	PX354390	PX354752
10	SCH301		Italy, Puglia, Prov. Matera, Matera, Bosco di Picciano (4.3). Leg. Chiva & Muggia. 17/05/2022	Pinus sp. & Quercus trojana	300	40°42'06.0"N 16°28'49.3"E	40.7017	16.4804	46.45	X. parietina	no	PX354391
10	SCH302		Italy, Puglia, Prov. Matera, Matera, Bosco di Picciano (4.3). Leg. Chiva & Muggia. 17/05/2022	Pinus sp. & Quercus trojana	300	40°42'06.0"N 16°28'49.3"E	40.7017	16.4804	46.45	X. parietina	A33-T.decolorans	PX354392	PX354753
10	SCH303		Italy, Puglia, Prov. Matera, Matera, Bosco di Picciano (4.3). Leg. Chiva & Muggia. 17/05/2022	Pinus sp. & Quercus trojana	300	40°42'06.0"N 16°28'49.3"E	40.7017	16.4804	46.45	X. parietina	A56	PX354393	PX354754
10	SCH304		Italy, Puglia, Prov. Matera, Matera, Bosco di Picciano (4.3). Leg. Chiva & Muggia. 17/05/2022	Pinus sp. & Quercus trojana	300	40°42'06.0"N 16°28'49.3"E	40.7017	16.4804	46.45	X. parietina	A33-T.decolorans	PX354394	PX354755
10	SCH305		Italy, Puglia, Prov. Matera, Matera, Bosco di Picciano (4.3). Leg. Chiva & Muggia. 17/05/2022	Pinus sp. & Quercus trojana	300	40°42'06.0"N 16°28'49.3"E	40.7017	16.4804	46.45	X. parietina	A33-T.decolorans	PX354395	PX354756
11	SCH332		Italy, Calabria, Prov. Cosenza, Rende (5.1). Leg. Chiva & Muggia. 18/05/2022	Morus sp.	200	39°21'32.5"N 16°13'44.0"E	39.3589	16.2289	16.8	X. parietina	A33-T.decolorans	PX354396	PX354757
11	SCH333		Italy, Calabria, Prov. Cosenza, Rende (5.1). Leg. Chiva & Muggia. 18/05/2022	Morus sp.	200	39°21'32.5"N 16°13'44.0"E	39.3589	16.2289	16.8	X. parietina	A48	PX354397	PX354758
11	SCH334		Italy, Calabria, Prov. Cosenza, Rende (5.1). Leg. Chiva & Muggia. 18/05/2022	Morus sp.	200	39°21'32.5"N 16°13'44.0"E	39.3589	16.2289	16.8	X. parietina	A33-T.decolorans	PX354398	PX354759
11	SCH335		Italy, Calabria, Prov. Cosenza, Rende (5.1). Leg. Chiva & Muggia. 18/05/2022	Morus sp.	200	39°21'32.5"N 16°13'44.0"E	39.3589	16.2289	16.8	X. parietina	A33-T.decolorans	PX354399	PX354760
11	SCH336		Italy, Calabria, Prov. Cosenza, Rende (5.1). Leg. Chiva & Muggia. 18/05/2022	rock on the ground	200	39°21'32.5"N 16°13'44.0"E	39.3589	16.2289	16.8	X. parietina	A13	PX354400	PX354761
12	SCH344		Italy, Calabria, Prov. Cosenza, Montalto Uffugo, SIC Bosco di Mavigliano (5.2). Leg. Chiva & Muggia. 18/05/2022	Quercus frainetto	200	39°23'17.8"N 16°13'24.7"E	39.3881	16.2233	16.94	X. parietina	A35-T.solaris	PX354401	PX354762
12	SCH345		Italy, Calabria, Prov. Cosenza, Montalto Uffugo, SIC Bosco di Mavigliano (5.2). Leg. Chiva & Muggia. 18/05/2022	Quercus frainetto	200	39°23'17.8"N 16°13'24.7"E	39.3881	16.2233	16.94	X. parietina	A33-T.decolorans	PX354402	PX354763
12	SCH346		Italy, Calabria, Prov. Cosenza, Montalto Uffugo, SIC Bosco di Mavigliano (5.2). Leg. Chiva & Muggia. 18/05/2022	Quercus frainetto	200	39°23'17.8"N 16°13'24.7"E	39.3881	16.2233	16.94	X. parietina	no	PX354403
12	SCH347		Italy, Calabria, Prov. Cosenza, Montalto Uffugo, SIC Bosco di Mavigliano (5.2). Leg. Chiva & Muggia. 18/05/2022	Quercus frainetto	200	39°23'17.8"N 16°13'24.7"E	39.3881	16.2233	16.94	X. parietina	A33-T.decolorans	PX354404	PX354764
13	SCH353		Italy, Calabria, Prov. Cosenza, Montalto Uffugo, SIC Bosco di Mavigliano (5.3). Leg. Chiva & Muggia. 18/05/2022	Dead trees by felled forest of Quercus frainetto	200	39°23'23.3"N 16°12'04.2"E	39.3898	16.2012	15.17	X. parietina	no	PX354405
13	SCH354		Italy, Calabria, Prov. Cosenza, Montalto Uffugo, SIC Bosco di Mavigliano (5.3). Leg. Chiva & Muggia. 18/05/2022	Dead trees by felled forest of Quercus frainetto	200	39°23'23.3"N 16°12'04.2"E	39.3898	16.2012	15.17	X. parietina	A33-T.decolorans	PX354406	PX354765
13	SCH355		Italy, Calabria, Prov. Cosenza, Montalto Uffugo, SIC Bosco di Mavigliano (5.3). Leg. Chiva & Muggia. 18/05/2022	Dead trees by felled forest of Quercus frainetto	200	39°23'23.3"N 16°12'04.2"E	39.3898	16.2012	15.17	X. parietina	A33-T.decolorans	PX354407	PX354766
13	SCH356		Italy, Calabria, Prov. Cosenza, Montalto Uffugo, SIC Bosco di Mavigliano (5.3). Leg. Chiva & Muggia. 18/05/2022	Dead trees by felled forest of Quercus frainetto	200	39°23'23.3"N 16°12'04.2"E	39.3898	16.2012	15.17	X. parietina	A33-T.decolorans	PX354408	PX354767
13	SCH357		Italy, Calabria, Prov. Cosenza, Montalto Uffugo, SIC Bosco di Mavigliano (5.3). Leg. Chiva & Muggia. 18/05/2022	Dead trees by felled forest of Quercus frainetto	200	39°23'23.3"N 16°12'04.2"E	39.3898	16.2012	15.17	X. parietina	SOS2	PX354409	PX354768
14	SCH384		Italy, Calabria, Prov. Cosenza, Montalto Uffugo, SIC Bosco di Mavigliano (5.4). Leg. Chiva & Muggia. 18/05/2022	Quercus frainetto	200	39°23'25.8"N 16°13'33.8"E	39.3905	16.2261	17.14	X. parietina	A33-T.decolorans	PX354410	PX354769
14	SCH385		Italy, Calabria, Prov. Cosenza, Montalto Uffugo, SIC Bosco di Mavigliano (5.4). Leg. Chiva & Muggia. 18/05/2022	Quercus frainetto	200	39°23'25.8"N 16°13'33.8"E	39.3905	16.2261	17.14	X. parietina	A33-T.decolorans	PX354411	PX354770
14	SCH386		Italy, Calabria, Prov. Cosenza, Montalto Uffugo, SIC Bosco di Mavigliano (5.4). Leg. Chiva & Muggia. 18/05/2022	Quercus frainetto	200	39°23'25.8"N 16°13'33.8"E	39.3905	16.2261	17.14	X. parietina	A33-T.decolorans	PX354412	PX354771
14	SCH387		Italy, Calabria, Prov. Cosenza, Montalto Uffugo, SIC Bosco di Mavigliano (5.4). Leg. Chiva & Muggia. 18/05/2022	Quercus frainetto	200	39°23'25.8"N 16°13'33.8"E	39.3905	16.2261	17.14	X. parietina	A33-T.decolorans	PX354413	PX354772
15	SCH419		Italy, Calabria, Prov. Cosenza, Spezzano della Sila, Bosco di Fallistro (6.2). Leg. Chiva & Muggia. 19/05/2022	Pinus sp.	1390	39°19'19.6"N 16°28'08.3"E	39.3218	16.4891	35.66	X. parietina	no	PX354414
15	SCH420		Italy, Calabria, Prov. Cosenza, Spezzano della Sila, Bosco di Fallistro (6.2). Leg. Chiva & Muggia. 19/05/2022	Pinus sp.	1390	39°19'19.6"N 16°28'08.3"E	39.3218	16.4891	35.66	X. parietina	A33-T.decolorans	PX354415	PX354773
15	SCH421		Italy, Calabria, Prov. Cosenza, Spezzano della Sila, Bosco di Fallistro (6.2). Leg. Chiva & Muggia. 19/05/2022	Pinus sp.	1390	39°19'19.6"N 16°28'08.3"E	39.3218	16.4891	35.66	X. parietina	A33-T.decolorans	PX354416	PX354774
15	SCH422		Italy, Calabria, Prov. Cosenza, Spezzano della Sila, Bosco di Fallistro (6.2). Leg. Chiva & Muggia. 19/05/2022	Pinus sp.	1390	39°19'19.6"N 16°28'08.3"E	39.3218	16.4891	35.66	X. parietina	A33-T.decolorans	PX354417	PX354775
16	SCH450		Italy, Calabria, Prov. Cosenza, Vallone Cecita (6.3). Leg. Chiva & Muggia. 19/05/2022	Pinus sp.	1200	39°23'12.4"N 16°33'04.1"E	39.3868	16.5511	26.97	X. parietina	A33-T.decolorans	PX354418	PX354776
16	SCH451		Italy, Calabria, Prov. Cosenza, Vallone Cecita (6.3). Leg. Chiva & Muggia. 19/05/2022	Pinus sp.	1200	39°23'12.4"N 16°33'04.1"E	39.3868	16.5511	26.97	X. parietina	A33-T.decolorans	PX354419	PX354777
16	SCH452		Italy, Calabria, Prov. Cosenza, Vallone Cecita (6.3). Leg. Chiva & Muggia. 19/05/2022	Pinus sp.	1200	39°23'12.4"N 16°33'04.1"E	39.3868	16.5511	26.97	X. parietina	A33-T.decolorans	PX354420	PX354778
16	SCH453		Italy, Calabria, Prov. Cosenza, Vallone Cecita (6.3). Leg. Chiva & Muggia. 19/05/2022	Pinus sp.	1200	39°23'12.4"N 16°33'04.1"E	39.3868	16.5511	26.97	X. parietina	A35-T.solaris	PX354421	PX354779
16	SCH454		Italy, Calabria, Prov. Cosenza, Vallone Cecita (6.3). Leg. Chiva & Muggia. 19/05/2022	Pinus sp.	1200	39°23'12.4"N 16°33'04.1"E	39.3868	16.5511	26.97	X. parietina	A35-T.solaris	PX354422	PX354780
17	SCH476		Italy, Calabria, Prov. Salerno, Sanza, Cilento and Vallo di Diano National Park (7.1). Leg. Chiva & Muggia. 20/05/2022	Quercus sp.	840	40°14'10.0"N 15°27'15.1"E	40.2361	15.5542	19.03	X. parietina	SOS3	PX354423	PX354781
17	SCH477		Italy, Calabria, Prov. Salerno, Sanza, Cilento and Vallo di Diano National Park (7.1). Leg. Chiva & Muggia. 20/05/2022	Quercus sp.	840	40°14'10.0"N 15°27'15.1"E	40.2361	15.5542	19.03	X. parietina	A33-T.decolorans	PX354424	PX354782
17	SCH478		Italy, Calabria, Prov. Salerno, Sanza, Cilento and Vallo di Diano National Park (7.1). Leg. Chiva & Muggia. 20/05/2022	Quercus sp.	840	40°14'10.0"N 15°27'15.1"E	40.2361	15.5542	19.03	X. parietina	A35-T.solaris	PX354425	PX354783
17	SCH479		Italy, Calabria, Prov. Salerno, Sanza, Cilento and Vallo di Diano National Park (7.1). Leg. Chiva & Muggia. 20/05/2022	Quercus sp.	840	40°14'10.0"N 15°27'15.1"E	40.2361	15.5542	19.03	X. parietina	A33-T.decolorans	PX354426	PX354784
17	SCH480		Italy, Calabria, Prov. Salerno, Sanza, Cilento and Vallo di Diano National Park (7.1). Leg. Chiva & Muggia. 20/05/2022	Quercus sp.	840	40°14'10.0"N 15°27'15.1"E	40.2361	15.5542	19.03	X. parietina	no	PX354427
18	SCH492		Italy, Calabria, Prov. Salerno, Laurino, Cilento and Vallo di Diano National Park, Croce del Pruno (7.2). Leg. Chiva & Muggia. 20/05/2022	Quercus sp. & Fagus sp.	1050	40°16'54.4"N 15°22'23.7"E	40.2817	15.3733	23.82	X. parietina	A33-T.decolorans	PX354428	PX354785
18	SCH493		Italy, Calabria, Prov. Salerno, Laurino, Cilento and Vallo di Diano National Park, Croce del Pruno (7.2). Leg. Chiva & Muggia. 20/05/2022	Quercus sp. & Fagus sp.	1050	40°16'54.4"N 15°22'23.7"E	40.2817	15.3733	23.82	X. parietina	A33-T.decolorans	PX354429	PX354786
18	SCH494		Italy, Calabria, Prov. Salerno, Laurino, Cilento and Vallo di Diano National Park, Croce del Pruno (7.2). Leg. Chiva & Muggia. 20/05/2023	Quercus sp. & Fagus sp.	1050	40°16'54.4"N 15°22'23.7"E	40.2817	15.3733	23.82	X. parietina	A33-T.decolorans	PX354430	PX354787
18	SCH496		Italy, Calabria, Prov. Salerno, Laurino, Cilento and Vallo di Diano National Park, Croce del Pruno (7.2). Leg. Chiva & Muggia. 20/05/2023	Quercus sp. & Fagus sp.	1050	40°16'54.4"N 15°22'23.7"E	40.2817	15.3733	23.82	X. parietina	A33-T.decolorans	PX354431	PX354788
19	SCH543		Italy, Calabria, Prov. Salerno, Valle dell'Angelo, Cilento and Vallo di Diano National Park (7.3). Leg. Chiva & Muggia. 20/05/2022	Quercus sp. & Ostrya caprinifolia	1150	40°17'47.0"N 15°22'51.5"E	40.2964	15.381	25.01	X. parietina	A33-T.decolorans	PX354432	PX354789
19	SCH545		Italy, Calabria, Prov. Salerno, Valle dell'Angelo, Cilento and Vallo di Diano National Park (7.3). Leg. Chiva & Muggia. 20/05/2022	Quercus sp. & Ostrya caprinifolia	1150	40°17'47.0"N 15°22'51.5"E	40.2964	15.381	25.01	X. parietina	A33-T.decolorans	PX354433	PX354790
19	SCH546		Italy, Calabria, Prov. Salerno, Valle dell'Angelo, Cilento and Vallo di Diano National Park (7.3). Leg. Chiva & Muggia. 20/05/2022	Quercus sp. & Ostrya caprinifolia	1150	40°17'47.0"N 15°22'51.5"E	40.2964	15.381	25.01	X. parietina	A33-T.decolorans	PX354434	PX354791
19	SCH547		Italy, Calabria, Prov. Salerno, Valle dell'Angelo, Cilento and Vallo di Diano National Park (7.3). Leg. Chiva & Muggia. 20/05/2022	Quercus sp. & Ostrya caprinifolia	1150	40°17'47.0"N 15°22'51.5"E	40.2964	15.381	25.01	X. parietina	A35-T.solaris	PX354435	PX354792
20	SCH777		Spain, Teruel, Villaroya de los Pinares. Leg. Chiva & Moya. 24/05/2022	Pinus sylvestris	1700	40°30'34.3"N, 0°36'51.8"W	40.5095	-0.614389	77.9	Xanthoria sp. Hydra	A50	PX354436
20	SCH778		Spain, Teruel, Villaroya de los Pinares. Leg. Chiva & Moya. 24/05/2023	Pinus sylvestris	1700	40°30'34.3"N, 0°36'51.8"W	40.5095	-0.614389	77.9	X. parietina	A35-T.solaris	PX354437
21	SCH850		Spain, Castellón, Grau de Castelló. Leg. Chiva. 12/09/2023	Ornamental tree	5	39°59'02.7"N, 0°01'03.2"E	39.9841	0.017556	0.68	X. monofoliosa	A48	PX354438	PX354793
21	SCH851		Spain, Castellón, Grau de Castelló. Leg. Chiva. 12/09/2024	Ornamental tree	5	39°59'02.7"N, 0°01'03.2"E	39.9841	0.017556	0.68	X. monofoliosa	A13	PX354439	PX354794
21	SCH852		Spain, Castellón, Grau de Castelló. Leg. Chiva. 12/09/2025	Ornamental tree	5	39°59'02.7"N, 0°01'03.2"E	39.9841	0.017556	0.68	X. monofoliosa	A48	PX354440	PX354795
21	SCH853		Spain, Castellón, Grau de Castelló. Leg. Chiva. 12/09/2026	Ornamental tree	5	39°59'02.7"N, 0°01'03.2"E	39.9841	0.017556	0.68	X. monofoliosa	A48	PX354441	PX354796
22	SCH855		Spain, Teruel, Camarena de la Sierra, Javalambre ski slopes. Leg. Chiva. 18/09/2023	Juniperus communis subsp. hemisphaerica	1780	40°06'59.7"N 1°01'32.5"W	40.1166	-1.02569	84.01	X. parietina	A13	PX354442	PX354797
22	SCH856		Spain, Teruel, Camarena de la Sierra, Javalambre ski slopes. Leg. Chiva. 18/09/2023	Juniperus communis subsp. hemisphaerica	1780	40°06'59.7"N 1°01'32.5"W	40.1166	-1.02569	84.01	Xanthoria sp. Hydra	no	PX354443
22	SCH857		Spain, Teruel, Camarena de la Sierra, Javalambre ski slopes. Leg. Chiva. 18/09/2023	Juniperus communis subsp. hemisphaerica	1780	40°06'59.7"N 1°01'32.5"W	40.1166	-1.02569	84.01	Xanthoria sp. Hydra	A35-T.solaris	PX354444	PX354798
22	SCH858		Spain, Teruel, Camarena de la Sierra, Javalambre ski slopes. Leg. Chiva. 18/09/2023	Juniperus communis subsp. hemisphaerica	1780	40°06'59.7"N 1°01'32.5"W	40.1166	-1.02569	84.01	Xanthoria sp. Hydra	A35-T.solaris	PX354445	PX354799
23	SCH865		Spain, Navarra, Orbaizeta. Leg. Moya. 21/08/2023	Ornamental tree	950	42°59'38.4"N 1°11'56.0"W	42.994	-1.19889	58.33	X. parietina	A33-T.decolorans	PX354446	PX354800
23	SCH866		Spain, Navarra, Orbaizeta. Leg. Moya. 21/08/2023	Ornamental tree	950	42°59'38.4"N 1°11'56.0"W	42.994	-1.19889	58.33	X. parietina	A33-T.decolorans	PX354447	PX354801
23	SCH867		Spain, Navarra, Orbaizeta. Leg. Moya. 21/08/2023	Ornamental tree	950	42°59'38.4"N 1°11'56.0"W	42.994	-1.19889	58.33	X. parietina	A33-T.decolorans	PX354448	PX354802
23	SCH868		Spain, Navarra, Orbaizeta. Leg. Moya. 21/08/2023	Ornamental tree	950	42°59'38.4"N 1°11'56.0"W	42.994	-1.19889	58.33	X. parietina	A33-T.decolorans	PX354449	PX354803
24	SCH870		Spain, Alicante, Javea, Cala Blanca. Leg. Moya. 09/09/2023	Pinus halepensis	2	38°45'41.2"N 0°12'25.9"E	38.7614	0.207199	0.065	X. monofoliosa	A36-T.maresiae	PX354450	PX354804
24	SCH872		Spain, Alicante, Javea, Cala Blanca. Leg. Moya. 09/09/2023	Pinus halepensis	2	38°45'41.2"N 0°12'25.9"E	38.7614	0.207199	0.065	X. monofoliosa	A36-T.maresiae	PX354451	PX354805
24	SCH873		Spain, Alicante, Javea, Cala Blanca. Leg. Moya. 09/09/2023	Pinus halepensis	2	38°45'41.2"N 0°12'25.9"E	38.7614	0.207199	0.065	X. monofoliosa	A36-T.maresiae	PX354452	PX354806
25	SCH876		Spain, Guipúzcoa, Fuenterrabía, Erramundi erreka-Artzuportu, gallery forest, coastal heath slopes. Leg. Pazos. 08/06/2023	Bark tree	30	43°22'28.0"N 1°49'47.0"W	43.3744	-1.82972	1.03	X. parietina	A48	PX354453	PX354807
25	SCH877		Spain, Guipúzcoa, Fuenterrabía, Erramundi erreka-Artzuportu, gallery forest, coastal heath slopes. Leg. Pazos. 08/06/2023	Bark tree	30	43°22'28.0"N 1°49'47.0"W	43.3744	-1.82972	1.03	X. parietina	A48	PX354454	PX354808
25	SCH878		Spain, Guipúzcoa, Fuenterrabía, Erramundi erreka-Artzuportu, gallery forest, coastal heath slopes. Leg. Pazos. 08/06/2023	Bark tree	30	43°22'28.0"N 1°49'47.0"W	43.3744	-1.82972	1.03	X. parietina	A33-T.decolorans	PX354455	PX354809
26	SCH880		Spain, Alicante, Javea, Creu de Portichol. Leg. Moya. 09/09/2023	Pinus halepensis	80	38°45'23.9"N 0°13'08.9"E	38.7567	0.219165	0.25	X. parietina	A13	PX354456	PX354810
26	SCH881		Spain, Alicante, Javea, Creu de Portichol. Leg. Moya. 09/09/2023	Pinus halepensis	80	38°45'23.9"N 0°13'08.9"E	38.7567	0.219165	0.25	X. parietina	A33-T.decolorans	PX354457	PX354811
26	SCH882		Spain, Alicante, Javea, Creu de Portichol. Leg. Moya. 09/09/2023	Pinus halepensis	80	38°45'23.9"N 0°13'08.9"E	38.7567	0.219165	0.25	X. parietina	A33-T.decolorans	PX354458	PX354812
26	SCH883		Spain, Alicante, Javea, Creu de Portichol. Leg. Moya. 09/09/2023	Pinus halepensis	80	38°45'23.9"N 0°13'08.9"E	38.7567	0.219165	0.25	X. parietina	A36-T.maresiae	PX354459	PX354813
26	SCH884		Spain, Alicante, Javea, Creu de Portichol. Leg. Moya. 09/09/2023	Pinus halepensis	80	38°45'23.9"N 0°13'08.9"E	38.7567	0.219165	0.25	X. parietina	A33-T.decolorans	PX354460	PX354814
27	SCH891	FR2	Spain, Alicante, Alcoi, Font Roja Natural Park. Leg. Chiva. 10/02/2023	Quercus rotundifolia	1100	38°39'47.7"N 0°32'52.9"W	38.6628	-0.548929	29.21	X. parietina	A33-T.decolorans	PX354462	PX354815
27	SCH892	FR3	Spain, Alicante, Alcoi, Font Roja Natural Park. Leg. Chiva. 10/02/2023	Quercus rotundifolia	1100	38°39'47.7"N 0°32'52.9"W	38.6628	-0.548929	29.21	X. parietina	A35-T.solaris	PX354463	PX354816
27	SCH893	FR4	Spain, Alicante, Alcoi, Font Roja Natural Park. Leg. Chiva. 10/02/2023	Quercus rotundifolia	1100	38°39'47.7"N 0°32'52.9"W	38.6628	-0.548929	29.21	X. parietina	A50	PX354464	PX354817
27	SCH894	FR5	Spain, Alicante, Alcoi, Font Roja Natural Park. Leg. Chiva. 10/02/2023	Quercus rotundifolia	1100	38°39'47.7"N 0°32'52.9"W	38.6628	-0.548929	29.21	X. parietina	A33-T.decolorans	PX354465	PX354818
28	SCH895	ES1	Spain, Castellón, Suera, Fuente Castro. Leg. Chiva. 10/06/2022	Ficus carica	500	39°56'11.4"N 0°22'42.2"W	39.9365	-0.378333	26.23	X. parietina	A66	PX354466	PX354819
29	SCH896	EPE1	Spain, Castellón, Algimia de Almonacid. Cresta pico Espadán. Leg. Chiva. 10/06/2022	Quercus sp.	940	39°54'01.8"N 0°22'47.2"W	39.9005	-0.379722	24.64	X. parietina	A33-T.decolorans	PX354467	PX354820
29	SCH897	EPE2	Spain, Castellón, Algimia de Almonacid. Cresta pico Espadán. Leg. Chiva. 10/06/2022	Quercus sp.	940	39°54'01.8"N 0°22'47.2"W	39.9005	-0.379722	24.64	X. parietina	A33-T.decolorans	PX354468	PX354821
29	SCH898	EPE3	Spain, Castellón, Algimia de Almonacid. Cresta pico Espadán. Leg. Chiva. 10/06/2022	Quercus sp.	940	39°54'01.8"N 0°22'47.2"W	39.9005	-0.379722	24.64	X. parietina	A33-T.decolorans	PX354469	PX354822
30	SCH899	ECT1	Spain, Castellón, Cinctorres. Leg. Chiva. 24/05/2022	Rock	960	40°36'10.3"N, 0°08'38.4"W	40.6029	-0.13444	53.08	X. parietina	no	PX354470
30	SCH900	ECT2	Spain, Castellón, Cinctorres. Leg. Chiva. 24/05/2022	Quercus rotundifolia	960	40°36'10.3"N, 0°08'38.4"W	40.6029	-0.13444	53.08	X. parietina	A50	PX354471	PX354823
30	SCH901	ECT3	Spain, Castellón, Cinctorres. Leg. Chiva. 24/05/2022	Quercus rotundifolia	960	40°36'10.3"N, 0°08'38.4"W	40.6029	-0.13444	53.08	Xanthoria sp. Hydra	A35-T.solaris	PX354472	PX354824
30	SCH902	ECT4	Spain, Castellón, Cinctorres. Leg. Chiva. 24/05/2022	Quercus rotundifolia	960	40°36'10.3"N, 0°08'38.4"W	40.6029	-0.13444	53.08	X. parietina	A35-T.solaris	PX354473	PX354825
30	SCH903	ECT5	Spain, Castellón, Cinctorres. Leg. Chiva. 24/05/2022	Quercus rotundifolia	960	40°36'10.3"N, 0°08'38.4"W	40.6029	-0.13444	53.08	X. parietina	A50	PX354474	PX354826
31	SCH905	EC2	Spain, Castellón, Coratxar. Leg. Chiva. 24/05/2022	Pinus nigra	1220	40°41'02.4"N 0°04'34.3"E	40.684	0.07619	40.71	X. parietina	A33-T.decolorans	PX354475	PX354827
31	SCH906	EC3	Spain, Castellón, Coratxar. Leg. Chiva. 24/05/2022	Pinus nigra	1220	40°41'02.4"N 0°04'34.3"E	40.684	0.07619	40.71	X. parietina	A33-T.decolorans	PX354476	PX354828
31	SCH907	EC4	Spain, Castellón, Coratxar. Leg. Chiva. 24/05/2022	Pinus nigra	1220	40°41'02.4"N 0°04'34.3"E	40.684	0.07619	40.71	Xanthoria sp. Hydra	A35-T.solaris	PX354477	PX354829
32	SCH908	EB1	Spain, Castellón, Boixar. Leg. Chiva. 24/05/2022	Quercus rotundifolia	1100	40°40'47.8"N, 0°06'32.1"E	40.6799	0.10892	38.01	X. parietina	no	PX354478
32	SCH910	EB3	Spain, Castellón, Boixar. Leg. Chiva. 24/05/2022	Quercus rotundifolia	1100	40°40'47.8"N, 0°06'32.1"E	40.6799	0.10892	38.01	X. parietina	A35-T.solaris	PX354479	PX354830
33	SCH911	ETP1	Spain, Castelló, El Toro (1). Leg Chiva. 21/03/23	Pinus sylvestris	1480	39°54'12.6"N, 0°48'31.2"W	39.9035	-0.808667	56.81	X. parietina	A33-T.decolorans	PX354480	PX354831
33	SCH912	ETP2	Spain, Castelló, El Toro (1). Leg Chiva. 21/03/23	Pinus sylvestris	1480	39°54'12.6"N, 0°48'31.2"W	39.9035	-0.808667	56.81	Xanthoria sp. Hydra	A35-T.solaris	PX354481	PX354832
33	SCH913	ETP3	Spain, Castelló, El Toro (1). Leg Chiva. 21/03/23	Pinus sylvestris	1480	39°54'12.6"N, 0°48'31.2"W	39.9035	-0.808667	56.81	Xanthoria sp. Hydra	A33-T.decolorans	PX354482	PX354833
33	SCH914	ETP4	Spain, Castelló, El Toro (1). Leg Chiva. 21/03/23	Pinus sylvestris	1480	39°54'12.6"N, 0°48'31.2"W	39.9035	-0.808667	56.81	Xanthoria sp. Hydra	A35-T.solaris	PX354483	PX354834
33	SCH915	ETP5	Spain, Castelló, El Toro (1). Leg Chiva. 21/03/23	Pinus sylvestris	1480	39°54'12.6"N, 0°48'31.2"W	39.9035	-0.808667	56.81	X. parietina	A33-T.decolorans	PX354484	PX354835
34	SCH916	EN1	Spain, Castellón, Aín, Noguerales. Leg Chiva. 10/06/2022	Quercus sp.	700	39°52'54.1"N 0°20'43.5"W	39.8817	-0.345278	20.71	X. parietina	A33-T.decolorans	PX354485	PX354836
34	SCH917	EN2	Spain, Castellón, Aín, Noguerales. Leg Chiva. 10/06/2022	Quercus sp.	700	39°52'54.1"N 0°20'43.5"W	39.8817	-0.345278	20.71	X. parietina	A66	PX354486	PX354837
34	SCH918	EN3	Spain, Castellón, Aín, Noguerales. Leg Chiva. 10/06/2022	Quercus sp.	700	39°52'54.1"N 0°20'43.5"W	39.8817	-0.345278	20.71	X. parietina	A66	PX354487	PX354838
34	SCH919	EN4	Spain, Castellón, Aín, Noguerales. Leg Chiva. 10/06/2022	Quercus sp.	700	39°52'54.1"N 0°20'43.5"W	39.8817	-0.345278	20.71	X. parietina	A33-T.decolorans	PX354488	PX354839
34	SCH920	EN5	Spain, Castellón, Aín, Noguerales. Leg Chiva. 10/06/2022	Quercus sp.	700	39°52'54.1"N 0°20'43.5"W	39.8817	-0.345278	20.71	X. parietina	no	PX354489
34	SCH921	EN6	Spain, Castellón, Aín, Noguerales. Leg Chiva. 10/06/2022	sandstones, siliceous (rodeno)	700	39°52'54.1"N 0°20'43.5"W	39.8817	-0.345278	20.71	X. parietina	A13	PX354490	PX354840
34	SCH922	EN7	Spain, Castellón, Aín, Noguerales. Leg Chiva. 10/06/2022	sandstones, siliceous (rodeno)	700	39°52'54.1"N 0°20'43.5"W	39.8817	-0.345278	20.71	X. aureola s. lat.	A13	PX354491	PX354841
34	SCH923	EN8	Spain, Castellón, Aín, Noguerales. Leg Chiva. 10/06/2022	sandstones, siliceous (rodeno)	700	39°52'54.1"N 0°20'43.5"W	39.8817	-0.345278	20.71	X. aureola s. lat.	A13	PX354492	PX354842
35	SCH924	ECG1	Spain, Tarragona, Cambrils. Leg. Navarro. 13/08/2023	Morus alba	1	41°03'53.7"N 1°04'39.0"E	41.0649	1.0775	0.075	X. monofoliosa	A48	PX354493	PX354843
35	SCH925	ECG2	Spain, Tarragona, Cambrils. Leg. Navarro. 13/08/2024	Morus alba	1	41°03'53.7"N 1°04'39.0"E	41.0649	1.0775	0.075	X. monofoliosa	A48	PX354494	PX354844
35	SCH926	ECG3	Spain, Tarragona, Cambrils. Leg. Navarro. 13/08/2025	Morus alba	1	41°03'53.7"N 1°04'39.0"E	41.0649	1.0775	0.075	X. parietina	A48	PX354495	PX354845
35	SCH927	ECG4	Spain, Tarragona, Cambrils. Leg. Navarro. 13/08/2026	Morus alba	1	41°03'53.7"N 1°04'39.0"E	41.0649	1.0775	0.075	X. monofoliosa	A48	PX354496	PX354846
35	SCH928	ECG5	Spain, Tarragona, Cambrils. Leg. Navarro. 13/08/2027	Morus alba	1	41°03'53.7"N 1°04'39.0"E	41.0649	1.0775	0.075	X. monofoliosa	A48	PX354497	PX354847
36	SCH929	EDP1	Spain, Castellón, La Pobla Tornesa, Parque Natural Desert de les Palmes. Leg. Chiva. 20/06/2022	Prunus dulcis	340	40°05'59.5"N 0°01'57.8"E	40.0999	0.032722	6.43	X. parietina	A33-T.decolorans	PX354498	PX354848
36	SCH930	EDP2	Spain, Castellón, La Pobla Tornesa, Parque Natural Desert de les Palmes. Leg. Chiva. 20/06/2022	Prunus dulcis	340	40°05'59.5"N 0°01'57.8"E	40.0999	0.032722	6.43	X. parietina	no	PX354499
36	SCH931	EDP3	Spain, Castellón, La Pobla Tornesa, Parque Natural Desert de les Palmes. Leg. Chiva. 20/06/2022	Prunus dulcis	340	40°05'59.5"N 0°01'57.8"E	40.0999	0.032722	6.43	Xanthoria sp. Hydra	A33-T.decolorans	PX354500	PX354849
36	SCH932	EDP4	Spain, Castellón, La Pobla Tornesa, Parque Natural Desert de les Palmes. Leg. Chiva. 20/06/2022	Prunus dulcis	340	40°05'59.5"N 0°01'57.8"E	40.0999	0.032722	6.43	Xanthoria sp. Hydra	A33-T.decolorans	PX354501	PX354850
36	SCH933	EDP5	Spain, Castellón, La Pobla Tornesa, Parque Natural Desert de les Palmes. Leg. Chiva. 20/06/2022	Prunus dulcis	340	40°05'59.5"N 0°01'57.8"E	40.0999	0.032722	6.43	X. parietina	A33-T.decolorans	PX354502	PX354851
37	SCH934	EAA1	Spain, Castellón, Benicàssim, Parque Natural Desert de les Palmes, Les Agulles de Santa Àgueda. Leg. Chiva. 20/06/2022	sandstones, siliceous (rodeno)	460	40°04'34.2"N 0°03'12.8"E	40.0761	0.0535556	3.33	X. aureola s. lat.	A13	PX354503	PX354852
37	SCH935	EAA2	Spain, Castellón, Benicàssim, Parque Natural Desert de les Palmes, Les Agulles de Santa Àgueda. Leg. Chiva. 20/06/2022	sandstones, siliceous (rodeno)	460	40°04'34.2"N 0°03'12.8"E	40.0761	0.0535556	3.33	X. aureola s. lat.	A13	PX354504	PX354853
37	SCH936	EAA3	Spain, Castellón, Benicàssim, Parque Natural Desert de les Palmes, Les Agulles de Santa Àgueda. Leg. Chiva. 20/06/2022	sandstones, siliceous (rodeno)	460	40°04'34.2"N 0°03'12.8"E	40.0761	0.0535556	3.33	X. aureola s. lat.	A13	PX354505	PX354854
37	SCH937	EAA4	Spain, Castellón, Benicàssim, Parque Natural Desert de les Palmes, Les Agulles de Santa Àgueda. Leg. Chiva. 20/06/2022	sandstones, siliceous (rodeno)	460	40°04'34.2"N 0°03'12.8"E	40.0761	0.0535556	3.33	X. aureola s. lat.	A13	PX354506	PX354855
37	SCH938	EAA5	Spain, Castellón, Benicàssim, Parque Natural Desert de les Palmes, Les Agulles de Santa Àgueda. Leg. Chiva. 20/06/2022	sandstones, siliceous (rodeno)	460	40°04'34.2"N 0°03'12.8"E	40.0761	0.0535556	3.33	X. aureola s. lat.	A48	PX354507	PX354856
37	SCH939	EAA6	Spain, Castellón, Benicàssim, Parque Natural Desert de les Palmes, Les Agulles de Santa Àgueda. Leg. Chiva. 20/06/2022	Quercus sp.	460	40°04'34.2"N 0°03'12.8"E	40.0761	0.0535556	3.33	X. parietina	A39-T.lynnae	PX354508	PX354857
37	SCH940	EAA7	Spain, Castellón, Benicàssim, Parque Natural Desert de les Palmes, Les Agulles de Santa Àgueda. Leg. Chiva. 20/06/2022	Quercus sp.	460	40°04'34.2"N 0°03'12.8"E	40.0761	0.0535556	3.33	X. parietina	A39-T.lynnae	PX354509	PX354858
37	SCH941	EAA8	Spain, Castellón, Benicàssim, Parque Natural Desert de les Palmes, Les Agulles de Santa Àgueda. Leg. Chiva. 20/06/2022	Quercus sp.	460	40°04'34.2"N 0°03'12.8"E	40.0761	0.0535556	3.33	X. monofoliosa	A39-T.lynnae	PX354510	PX354859
38	SCH942	ETC1	Spain, Castelló, El Toro (2). Leg Chiva. 21/03/2023	Quercus rotundifolia	1200	39°57'18.5"N, 0°47'07.5"W	39.9551	-0.78542	57.16	X. parietina	A33-T.decolorans	PX354511	PX354860
38	SCH943	ETC2	Spain, Castelló, El Toro (2). Leg Chiva. 21/03/2023	Quercus rotundifolia	1200	39°57'18.5"N, 0°47'07.5"W	39.9551	-0.78542	57.16	X. parietina	A33-T.decolorans	PX354512	PX354861
38	SCH944	ETC3	Spain, Castelló, El Toro (2). Leg Chiva. 21/03/2023	Quercus rotundifolia	1200	39°57'18.5"N, 0°47'07.5"W	39.9551	-0.78542	57.16	X. parietina	A33-T.decolorans	PX354513	PX354862
38	SCH945	ETC4	Spain, Castelló, El Toro (2). Leg Chiva. 21/03/2023	Quercus rotundifolia	1200	39°57'18.5"N, 0°47'07.5"W	39.9551	-0.78542	57.16	X. parietina	A35-T.solaris	PX354514	PX354863
38	SCH946	ETC5	Spain, Castelló, El Toro (2). Leg Chiva. 21/03/2023	Quercus rotundifolia	1200	39°57'18.5"N, 0°47'07.5"W	39.9551	-0.78542	57.16	X. parietina	A33-T.decolorans	PX354515	PX354864
39	SCH947	SLV1	Slovakia, Bratislava. Leg. Chiva. 25/04/2023	Ornamental tree	200	48°09'19.7"N 17°06'22.7"E	48.1555	17.1063	376	X. parietina	A33-T.decolorans	PX354516
39	SCH949	SLV3	Slovakia, Bratislava. Leg. Chiva. 25/04/2023	Ornamental tree	200	48°09'19.7"N 17°06'22.7"E	48.1555	17.1063	376	X. parietina	A33-T.decolorans	PX354517
39	SCH950	SLV4	Slovakia, Bratislava. Leg. Chiva. 25/04/2023	Ornamental tree	200	48°09'19.7"N 17°06'22.7"E	48.1555	17.1063	376	X. parietina	A33-T.decolorans	PX354518	PX354865
39	SCH951	SLV5	Slovakia, Bratislava. Leg. Chiva. 25/04/2023	Ornamental tree	200	48°09'19.7"N 17°06'22.7"E	48.1555	17.1063	376	X. parietina	A33-T.decolorans	PX354519
40	SCH952	IGB1638	Norway, Østfold, Akershus, Fetsund, park near train station. Leg. IGB. 23/07/2023	Deciduous trees (Sorbus sp., Betula)	106	59° 55' 38" N, 11° 09' 43" E	59.9272	11.1619	50	X. parietina	A33-T.decolorans	PX354520
40	SCH953	IGB1639	Norway, Østfold, Akershus, Fetsund, park near train station. Leg. IGB. 23/07/2023	Deciduous trees (Sorbus sp., Betula)	106	59° 55' 38" N, 11° 09' 43" E	59.9272	11.1619	50	X. parietina	A33-T.decolorans	PX354521
40	SCH954	IGB1641	Norway, Østfold, Akershus, Fetsund, Fet kirke, kirkegard. Leg. IGB. 23/07/2023	Deciduous trees (Aesculus, Betula)	143	59° 54' 51" N, 11° 09' 56" E	59.9142	11.1656	50	X. parietina	A33-T.decolorans	PX354522
40	SCH955	IGB1642	Norway, Innlandet, Ringsaker, kirkegard. Leg. IGB. 25/07/2023	Wooden fencing	154	60°54'12.0"N 10°43'25.0"E	60.9033	10.7236	153	X. parietina	A33-T.decolorans	PX354523
40	SCH956	IGB1643	Norway, Trøndelag, Trondheim, Rye, near Rye skole. Leg. IGB. 26/07/2023	Deciduous trees (Cedrus sp., Acer sp.)	72	63°25'06.0"N 10°08'44.0"E	63.4183	10.1456	1	X. parietina	A33-T.decolorans	PX354524
40	SCH957	IGB1644	Norway, Østfold, Trøgstad, Skjønhaug, Trøgstad kirkegard. Leg. IGB. 22/07/2023	Deciduous trees (Tilia, Betula, Acer)	179	59°38'13"N, 11°18'48"E	59.6369	11.3133	39	X. parietina	A33-T.decolorans	PX354525
40	SCH958	IGB1647	Norway, Østfold, Trøgstad, Skjønhaug, Trøgstad kirkegard. Leg. IGB. 22/07/2023	Deciduous trees (Tilia, Betula, Acer)	179	59°38'13"N, 11°18'48"E	59.6369	11.3133	39	X. parietina	A33-T.decolorans	PX354526
41	SCH959	I2145	France, Paris, Porte d'Orléans, Square Serment de Koufra. leg. IGB. 22/04/23	Planifolious tree	79	48°49'17.63"N, 2°19'21.16"E	48.8216	2.32254	168.14	X. parietina	A33-T.decolorans	PX354527	PX354866
42	SCH960	I2146	France, Avon-Fontainebleau, forest around Ecological Station-Train station. leg. IGB. 22/04/23	Forest around Ecological Station-Train Station	107	48°25'14.25"N 2°43'31.26"E	48.4206	2.72535	216.87	X. parietina	A33-T.decolorans	PX354528	PX354867
43	SCH961	I2147	France, Fontainebleau, gardens around the castle. leg. IGB. 22/04/23	Ornamental tree	71	48°24'10.97"N 2°41'59.38"E	48.403	2.69983	217.4	X. parietina	A33-T.decolorans	PX354529	PX354868
44	SCH963	I2149	France, Versalles, castle garden. leg. IGB. 22/04/23	Mixed forest with Tilia platyphyllos and Aesculus hippocastanum	110	48°48'33.63"N 2° 7'3.17"E	48.8093	2.11755	154.49	X. parietina	A33-T.decolorans	PX354530	PX354870
