## Supplementary material Chiva Xanthoria for "Symbiotic versatility in action: *Trebouxia* diversity expands the niche of the lichen *Xanthoria parietina*": Supplementary Table S2.xlsx

### Sheet: Hoja1
'lineages species'	ITS	Reference	lichen host
A01	KR912355	Assigned in Leavitt et al. 2015	Lecanora garovaglii
A01	KR912367	Assigned in Leavitt et al. 2015	Rhizoplaca porterii
A02	KR912585	Assigned in Leavitt et al. 2015	Rhizoplaca haydenii
A02	KR912646	Assigned in Leavitt et al. 2015	Rhizoplaca peltata
A03	KR912778	Assigned in Leavitt et al. 2015	Melanelixia glabratula
A03	KR912827	Assigned in Leavitt et al. 2015	Rhizoplaca maheui
A04	KR912904	Assigned in Leavitt et al. 2015	Xanthoparmelia stenophylla 'BM'
A04	KR913187	Assigned in Leavitt et al. 2015	Xanthoparmelia cumberlandia 'F1'
A05	KR912912	Assigned in Leavitt et al. 2015	Oropogon bicolor
A05	KR912930	Assigned in Leavitt et al. 2015	Oropogon colibor
A06	KR912987	Assigned in Leavitt et al. 2015	Xanthoparmelia coloradoensis 'C6'
A06	KR913027	Assigned in Leavitt et al. 2015	Xanthoparmelia plittii 'F2'
A07	KR913043	Assigned in Leavitt et al. 2015	Xanthoparmelia chlorochroa 'E2'
A07	KR913090	Assigned in Leavitt et al. 2015	Xanthoparmelia norchlorochroa 'E3'
A08	KR913102	Assigned in Leavitt et al. 2015	Rhizoplaca melanophthalma
A08	KR913123	Assigned in Leavitt et al. 2015	Rhizoplaca peltata '1'
A09	KR913169	Assigned in Leavitt et al. 2015	Xanthoparmelia cumberlandia 'F1'
A09	KR913178	Assigned in Leavitt et al. 2015	Xanthoparmelia stenophylla 'B3'
A11	KR913194	Assigned in Leavitt et al. 2015	Xanthoparmelia camtschadalis 'B1'
A11	KR913196	Assigned in Leavitt et al. 2015	Xanthoparmelia chlorochroa 'E3'
A12	KR913202	Assigned in Leavitt et al. 2015	Lecanora sp.
A12	KR913204	Assigned in Leavitt et al. 2015	Xanthoparmelia chlorochroa 'E3'
A13	AJ969510	Assigned in this study	X. parietina
A13	AJ969512	Assigned in this study	X. parietina
A13	AJ969516	Assigned in this study	X. parietina
A13	AJ969520	Assigned in this study	X. parietina
A13	AJ969521	Assigned in this study	X. parietina
A13	AJ969523	Assigned in this study	X. aureola
A13	AJ969524	Assigned in this study	X. calcicola
A13	AJ969536	Assigned in this study	X. calcicola
A13	AJ969537	Assigned in this study	X. aureola
A13	AJ969538	Assigned in this study	X. aureola
A13	AJ969542	Assigned in this study	X. calcicola
A13	AJ969552	Assigned in this study	X. calcicola
A13	AJ969560	Assigned in this study	X. aureola
A13	AJ969564	Assigned in this study	X. ectaneoides
A13	AJ969565	Assigned in this study	X. aureola
A13	AJ969568	Assigned in this study	X. parietina
A13	AJ969570	Assigned in this study	X. parietina
A13	AJ969573	Assigned in this study	X. parietina
A13	AJ969581	Assigned in this study	X. parietina
A13	AJ969582	Assigned in this study	X. parietina
A13	AJ969604	Assigned in this study	X. parietina
A13	AJ969607	Assigned in this study	X. parietina
A13	AJ969611	Assigned in this study	X. aureola
A13	FJ626725	Assigned in this study
A13	JF831903	Assigned in this study	Xanthoria sp.
A13	JF831904	Assigned in this study	X. calcicola
A13	KJ754304	Assigned in Muggia et al. 2020	Tephromela atra
A13	KT819987	Assigned in this study	Xanthoria calcicola
A13	KT819988	Assigned in this study	X. calcicola
A13	KT819989	Assigned in Muggia et al. 2020	X. calcicola
A13	KT819990	Assigned in this study	X. calcicola
A13	KT819991	Assigned in this study	X. calcicola
A13	KT819994	Assigned in this study	X. parietina
A13	MZ196453	Assigned in this study	x. tendraensis
A13	MZ196454	Assigned in this study	x. tendraensis
A13	OQ589113	Assigned in this study	X. parietina
A13	OR001750	Assigned in this study	X. aureola
A14	KR913220	Assigned in Leavitt et al. 2015	Xanthoparmelia mexicana 'F2'
A14	KR913246	Assigned in Leavitt et al. 2015	Xanthoparmelia aff. lineola 'D2'
A15	AF242468	Assigned in Muggia et al. 2020	Caloplaca cerina
A15	AJ249577	Assigned in Muggia et al. 2020	Caloplaca cerina
A16	KR913224	Assigned in Leavitt et al. 2015	Xanthoparmelia cumberlandia 'B1'
A16	KR913229	Assigned in Leavitt et al. 2015	Xanthoparmelia cumberlandia 'F1'
A17	KR913232	Assigned in Leavitt et al. 2015	Oropogon colibor
A17	KR913235	Assigned in Leavitt et al. 2015	Oropogon sp.
A18	KR913237	Assigned in Leavitt et al. 2015	Lecanora garovaglii
A18	KR913240	Assigned in Leavitt et al. 2015	Xanthoparmelia chlorochroa 'F2'
A19	KR913242	Assigned in Leavitt et al. 2015	Parmotrema perlatum/crinitum
A19	KR913245	Assigned in Leavitt et al. 2015	Parmotrema perlatum/crinitum
A20	KR913248	Assigned in Leavitt et al. 2015	Xanthoparmelia mexicana 'F2'
A21	KR913250	Assigned in Leavitt et al. 2015	Xanthoparmelia aff. camtschadalis
A21	KR913251	Assigned in Leavitt et al. 2015	Xanthoparmelia aff. camtschadalis
A22	KR913255	Assigned in Leavitt et al. 2015	Xanthoparmelia aff. chlorochroa
A22	KR913256	Assigned in Leavitt et al. 2015	Xanthoparmelia aff. chlorochroa
A23	FJ626734	Assigned in Muggia et al. 2020	Lecanora hageni
A24	KR913257	Assigned in Leavitt et al. 2015	Melanelixia californica
A25	KR913259	Assigned in Leavitt et al. 2015	Xanthoparmelia maricopensis
A25	KR913260	Assigned in Leavitt et al. 2015	Xanthoparmelia maricopensis
A26	KR913261	Assigned in Leavitt et al. 2015	Xanthoparmelia aff. coloradoensis
A26	KR913262	Assigned in Leavitt et al. 2015	Xanthoparmelia aff. vagans
A27	KR913263	Assigned in Leavitt et al. 2015	Xanthoparmelia aff. chlorochroa
A27	KR913264	Assigned in Leavitt et al. 2015	Xanthoparmelia aff. chlorochroa
A28	KR913265	Assigned in Leavitt et al. 2015	Xanthoparmelia aff. dierythra
A29	KJ754245	Assigned in Muggia et al. 2020	Tephromela atra
A29	KJ754246	Assigned in Muggia et al. 2020	Tephromela atra
A30	KR913267	Assigned in Leavitt et al. 2015	Xanthoparmelia aff. cumberlandia
A31	KR913268	Assigned in Leavitt et al. 2015	Xanthoparmelia aff. coloradoensis
A32	KR913269	Assigned in Leavitt et al. 2015	Xanthoparmelia aff. cumberlandia
A33	AJ007387	Assigned in this study	Xanthoria parietina
A33	AJ969508	Assigned in this study	Xanthoria parietina
A33	AJ969511	Assigned in this study	Xanthoria parietina
A33	AJ969513	Assigned in this study	Xanthoria parietina
A33	AJ969514	Assigned in this study	Xanthoria parietina
A33	AJ969517	Assigned in this study	Xanthoria parietina
A33	AJ969522	Assigned in this study	Xanthoria parietina
A33	AJ969527	Assigned in this study	Xanthoria parietina
A33	AJ969539	Assigned in this study	Xanthoria ectaneoides
A33	AJ969541	Assigned in this study	Xanthoria parietina
A33	AJ969543	Assigned in this study	Xanthoria parietina
A33	AJ969544	Assigned in this study	Xanthoria parietina
A33	AJ969545	Assigned in this study	Xanthoria parietina
A33	AJ969546	Assigned in this study	Xanthoria parietina
A33	AJ969547	Assigned in this study	Xanthoria parietina
A33	AJ969548	Assigned in this study	Xanthoria parietina
A33	AJ969549	Assigned in this study	Xanthoria parietina
A33	AJ969553	Assigned in this study	Xanthoria parietina
A33	AJ969554	Assigned in this study	Xanthoria parietina
A33	AJ969555	Assigned in this study	Xanthoria parietina
A33	AJ969556	Assigned in this study	Xanthoria parietina
A33	AJ969557	Assigned in this study	Xanthoria parietina
A33	AJ969558	Assigned in this study	Xanthoria parietina
A33	AJ969559	Assigned in this study	Xanthoria parietina
A33	AJ969561	Assigned in this study	Xanthoria parietina
A33	AJ969562	Assigned in this study	Xanthoria parietina
A33	AJ969563	Assigned in this study	Xanthoria parietina
A33	AJ969567	Assigned in this study	Xanthoria parietina
A33	AJ969571	Assigned in this study	Xanthoria parietina
A33	AJ969574	Assigned in this study	Xanthoria parietina
A33	AJ969575	Assigned in this study	Xanthoria parietina
A33	AJ969577	Assigned in this study	Xanthoria parietina
A33	AJ969580	Assigned in this study	Xanthoria parietina
A33	AJ969584	Assigned in this study	Xanthoria parietina
A33	AJ969585	Assigned in this study	Xanthoria parietina
A33	AJ969592	Assigned in this study	Xanthoria parietina
A33	AJ969593	Assigned in this study	Xanthoria parietina
A33	AJ969594	Assigned in this study	Xanthoria parietina
A33	AJ969595	Assigned in this study	Xanthoria parietina
A33	AJ969596	Assigned in this study	Xanthoria parietina
A33	AJ969597	Assigned in this study	Xanthoria parietina
A33	AJ969598	Assigned in this study	Xanthoria parietina
A33	AJ969599	Assigned in this study	Xanthoria parietina
A33	AJ969600	Assigned in this study	Xanthoria parietina
A33	AJ969601	Assigned in this study	Xanthoria parietina
A33	AJ969602	Assigned in this study	Xanthoria parietina
A33	AJ969603	Assigned in this study	Xanthoria parietina
A33	AJ969608	Assigned in this study	Xanthoria parietina
A33	AJ970889	Assigned in Muggia et al. 2020	Xanthoria parietina
A33	AM159503	Assigned in this study	Xanthoria parietina
A33	FJ626728	Assigned in Muggia et al. 2020	Amandinea punctata
A33	JF831905	Assigned in this study	Xanthoria parietina
A33	JF831906	Assigned in this study	Xanthoria parietina
A33	JF831907	Assigned in this study	Xanthoria parietina
A33	JF831908	Assigned in this study	Xanthoria parietina
A33	JF831909	Assigned in this study	Xanthoria parietina
A33	JF831910	Assigned in this study	Xanthoria parietina
A33	JF831911	Assigned in this study	Xanthoria parietina
A33	JF831912	Assigned in this study	Xanthoria parietina
A33	JF831913	Assigned in this study	Xanthoria parietina
A33	JF831914	Assigned in this study	Xanthoria parietina
A33	JF831915	Assigned in this study	Xanthoria parietina
A33	JF831916	Assigned in this study	Xanthoria parietina
A33	JF831917	Assigned in this study	Xanthoria parietina
A33	JF831918	Assigned in this study	Xanthoria parietina
A33	JF831919	Assigned in this study	Xanthoria parietina
A33	JF831920	Assigned in this study	Xanthoria parietina
A33	JF831921	Assigned in this study	Xanthoria parietina
A33	JF831922	Assigned in this study	Xanthoria parietina
A33	JF831923	Assigned in this study	Xanthoria parietina
A33	KJ027682	Assigned in this study	Xanthoria parietina
A33	KJ027683	Assigned in this study	Xanthoria parietina
A33	KJ027684	Assigned in this study	Xanthoria parietina
A33	KJ027685	Assigned in this study	Xanthoria parietina
A33	KJ027686	Assigned in this study	Xanthoria parietina
A33	KJ027687	Assigned in this study	Xanthoria parietina
A33	KJ027688	Assigned in this study	Xanthoria parietina
A33	KJ027698	Assigned in this study	Xanthoria parietina
A33	KJ027699	Assigned in this study	Xanthoria parietina
A33	KJ027700	Assigned in this study	Xanthoria parietina
A33	KT819992	Assigned in this study	Xanthoria parietina
A33	KT819993	Assigned in this study	Xanthoria parietina
A33	OL630156	Assigned in this study	Xanthoria parietina
A33	OL630235	Assigned in this study	Xanthoria parietina
A33	ON113346	Assigned in this study	Xanthoria parietina
A33	ON453681	Assigned in this study	Xanthoria parietina
A33	OQ589115	Assigned in this study	Xanthoria parietina
A33	OQ589116	Assigned in this study	Xanthoria parietina
A33	OQ589117	Assigned in this study	Xanthoria parietina
A33	OQ589122	Assigned in this study	Xanthoria parietina
A33	OQ589124	Assigned in this study	Xanthoria parietina
A33	OR001752	Assigned in this study	Xanthoria parietina
A34	KR913270	Assigned in Leavitt et al. 2015	Xanthoparmelia maricopensis
A35	AJ969550	Assigned in Muggia et al. 2020	Xanthoria parietina
A35	KJ754240	Assigned in Muggia et al. 2020	Tephromela atra
A35	KT819918	Assigned in Muggia et al. 2020	Aspicilia cinerea
A36	AJ969540	Assigned in Muggia et al. 2020	Xanthoria flammea
A37	KJ754236	Assigned in Muggia et al. 2020	Tephromela atra
A38	AJ293783	Assigned in Muggia et al. 2020	Buellia georgei
A39	KU716051	Assigned in Muggia et al. 2020	Ramalina farinacea
A40	AJ969515	Assigned in Muggia et al. 2020	Xanthoria parietina
A41	MT127650	Assigned in Muggia et al. 2020	Xanthoparmelia salkiboensis
A42	MT127651	Assigned in Muggia et al. 2020	Xanthoparmelia sp.
A43	MT127655	Assigned in Muggia et al. 2020	Hypotrachyna afrorevoluta
A44	MT127659	Assigned in Muggia et al. 2020	Hypotrachyna revoluta
A45	KJ576675	Assigned in Muggia et al. 2020	Bryoria smithii
A46	AJ969583	Assigned in Muggia et al. 2020	Xanthoria parietina
A46	FJ792797	Assigned in Muggia et al. 2020	Seirophora villosa
A46	MZ724411	Assigned in Garrido-Benavent et al. 2022	Seirophora villosa
A47	AJ969505	Assigned in Muggia et al. 2020	Xanthoria borealis
A48	AJ969551	Assigned in Muggia et al. 2020	Xanthoria borealis
A48	AJ969586	Assigned in Muggia et al. 2020	Xanthoria sp.
A48	AJ969587	Assigned in Muggia et al. 2020	Xanthoria sp.
A48	AJ969589	Assigned in Muggia et al. 2020	Xanthoria sp.
A49	MT127660	Assigned in Muggia et al. 2020	Xanthoparmelia sp.
A50	KJ754239	Assigned in Muggia et al. 2020	Tephromela atra
A51	AJ969534	Assigned in Muggia et al. 2020	Xanthoria hasseana
A52	OM275485	Assigned in De Carolis et al. 2022	Rhizoplaca melanophthalma
A52	OM275539	Assigned in De Carolis et al. 2022	Rhizoplaca melanophthalma
A53	OL625073	Assigned in Medeiros et al. 2021	Myriolecis sp.
A53	OL625079	Assigned in Medeiros et al. 2021	Myriolecis crenulata
A54	OK534008	Assigned in Kosecka et al. 2022	Varicellaria velata
A55	MT458610	Assigned in Barreno et al. 2022	Buellia zoharyi
A56	ON453681	Assigned in this study	Xanthoria parietina
A60	PP809683	Assigned in Chiva et al. 2025	free living microalgae
A64	OK534013	Assigned in Kosecka et al. 2022	Varicellaria velata
A65	OK533757	Assigned in Medeiros et al. 2022	Lecanora subcarnea
A66	PQ050241	Assigned in Medeiros et al. 2022	Xanthoparmelia subramigera
A67	KM369650	Assigned in Medeiros et al. 2022	Usnea sp.
A68	PP265179	Assigned in Pazos et al. 2025	Anaptychia ciliaris
A69	PP265182	Assigned in Pazos et al. 2025	Pleurosticta acetabulum
A70	PP265181	Assigned in Pazos et al. 2025	Ramalina fraxinea
A71	PV176231	Assigned in Gasulla et al. 2020	Caloplaca monacensis
A72	PV176115	Assigned in Gasulla et al. 2021	Physcia aipolioides
A73	PV176282	Assigned in Gasulla et al. 2022	Glaucomaria carpinea
A74	PV176292	Assigned in Gasulla et al. 2023	Candelaria pacifica
A75	PV176168	Assigned in Gasulla et al. 2024	Physcia aipolioides
A76	PV176161	Assigned in Gasulla et al. 2025	Phaeophyscia orbicularis
A77	MW695182	Assigned in Blazquez et al. 2025	Xanthoparmelia protomatrae
S10	KJ623927	Assigned in Muggia et al. 2020	Lasallia pustulata
S10	KJ623934	Assigned in Muggia et al. 2020	Lasallia pustulata
